# Frequencies of house fly proto-Y chromosomes across populations are predicted by temperature heterogeneity within populations

**DOI:** 10.1101/2024.05.15.594357

**Authors:** Patrick D. Foy, Sara R. Loetzerich, David Boxler, Edwin R. Burgess, R. T. Trout Fryxell, Alec C. Gerry, Nancy C. Hinkle, Erika T. Machtinger, Cassandra Olds, Aaron M. Tarone, Wes Watson, Jeffrey G. Scott, Richard P. Meisel

## Abstract

Sex chromosomes often differ between closely related species and can even be polymorphic within populations. Species with polygenic sex determination segregate for multiple different sex determining loci within populations, making them uniquely informative of the selection pressures that drive the evolution of sex chromosomes. The house fly (*Musca domestica*) is a model species for studying polygenic sex determination because male determining genes have been identified on all six of the chromosomes, which means that any chromosome can be a “proto-Y” chromosome. In addition, chromosome IV can carry a female-determining locus, making it a W chromosome. The different proto-Y chromosomes are distributed along latitudinal clines on multiple continents, their distributions can be explained by seasonality in temperature, and they have temperature-dependent effects on physiological and behavioral traits. It is not clear, however, how the clinal distributions interact with the effect of seasonality on the frequencies of house fly proto-Y chromosomes across populations. To address this question, we measured the frequencies of house fly Y and W chromosomes across nine populations in the United States of America. We confirmed the clinal distribution along the eastern coast of North America, but it is limited to the eastern coast. In contrast, annual mean daily temperature range is significantly correlated with proto-Y chromosome frequencies across the entire continent. Our results therefore suggest that temperature heterogeneity can explain the distributions of house fly proto-Y chromosomes in a way that does not depend on the cline. These results contribute to our understanding of how ecological factors affect sex chromosome evolution.
