## Supplemental Table S2 for "Frequencies of house fly proto-Y chromosomes across populations are predicted by temperature heterogeneity within populations"

### Sheet: Sheet1
		PC1	PC2	PC3	PC4	PC5	PC6	PC7
	Standard deviation	2.2903	1.3958	0.8199	0.33752	0.14185	0.0156	0.002342
	Proportion of Variance	0.6557	0.2435	0.08403	0.01424	0.00252	3e-05	0
	Cumulative Proportion	0.6557	0.8992	0.98321	0.99745	0.99997	1	1
correlations rho (p-value)	Y^M frequency	0.283333	-0.766667	0.0166667
		(0.463)	(0.021)	(0.982)
	III^M frequency	-0.483333	0.416667	-0.183333
		(0.194)	-0.27	(0.644)
	Md-traD frequency	0.0251048	-0.158997	-0.284521
		(0.949)	(0.683)	(0.458)
	multi-M males	0.15	-0.0666667	-0.283333
		(0.708)	(0.880)	(0.463)
	Y^M + III^M males	-0.05	0.15	0.05
		(0.912)	(0.708)	(0.912)
		PC1	PC2	PC1 x PC2
ANOVA F (p-value)	Y^M frequency	1.1826	1.9466	0.4014
		(0.326)	(0.222)	(0.554)
	III^M frequency	2.5175	8.3719	0
		(0.173)	(0.034)	(0.999)
