## Supplemental Table S3 for "Frequencies of house fly proto-Y chromosomes across populations are predicted by temperature heterogeneity within populations"

### Sheet: Sheet1
genetic	climate	rho	p
Y	Tmean	-0.125524	0.747618
Y	Tmin	0.2	0.613404
Y	Tmax	-0.283333	0.462991
Y	DailyTR	-0.883333	0.0030754
Y	Tactive	0.0166667	0.98157
Y	Precip	0.433333	0.249917
Y	Season1	0.233333	0.551709
Y	Season2	0.2	0.613404
Y	SummerMean	0.116667	0.775628
Y	SummerMax	-0.283333	0.462991
Y	SummerMin	0.283333	0.462991
IIIM	Tmean	0.393309	0.29499
IIIM	Tmin	0.0833333	0.843182
IIIM	Tmax	0.483333	0.1938
IIIM	DailyTR	0.783333	0.0172233
IIIM	Tactive	-0.0166667	0.98157
IIIM	Precip	-0.116667	0.775628
IIIM	Season1	-0.466667	0.212522
IIIM	Season2	-0.45	0.229817
IIIM	SummerMean	0.05	0.911618
IIIM	SummerMax	0.4	0.291193
IIIM	SummerMin	-0.1	0.809981
traD	Tmean	0.0966387	0.804655
traD	Tmin	-0.0502096	0.897928
traD	Tmax	-0.0251048	0.948884
traD	DailyTR	0	1
traD	Tactive	-0.376572	0.317823
traD	Precip	-0.0753145	0.847294
traD	Season1	-0.100419	0.797139
traD	Season2	-0.117156	0.764045
traD	SummerMean	-0.29289	0.444355
traD	SummerMax	0	1
traD	SummerMin	-0.284521	0.458069
multi_M	Tmean	-0.0418414	0.914886
multi_M	Tmin	-0.2	0.613404
multi_M	Tmax	-0.15	0.708069
multi_M	DailyTR	0.0666667	0.880093
multi_M	Tactive	-0.5	0.177662
multi_M	Precip	-0.133333	0.743541
multi_M	Season1	0.0333333	0.948391
multi_M	Season2	0.0166667	0.98157
multi_M	SummerMean	-0.4	0.291193
multi_M	SummerMax	-0.133333	0.743541
multi_M	SummerMin	-0.4	0.291193
Y3_freq	Tmean	0.125524	0.747618
Y3_freq	Tmin	-0.116667	0.775628
Y3_freq	Tmax	0.05	0.911618
Y3_freq	DailyTR	0.416667	0.269582
Y3_freq	Tactive	-0.25	0.520635
Y3_freq	Precip	-0.183333	0.64364
