## Supplemental Code for "Frequencies of house fly proto-Y chromosomes across populations are predicted by temperature heterogeneity within populations": CA-normals-annualseasonal-1991-2020-2023-07-27T17-11-15.csv

STATION	ANN-PRCP-NORMAL	ANN-SNOW-NORMAL	ANN-TAVG-NORMAL	ANN-TMAX-NORMAL	ANN-TMIN-NORMAL	DJF-PRCP-NORMAL	DJF-SNOW-NORMAL	DJF-TAVG-NORMAL	DJF-TMAX-NORMAL	DJF-TMIN-NORMAL	JJA-PRCP-NORMAL	JJA-SNOW-NORMAL	JJA-TAVG-NORMAL	JJA-TMAX-NORMAL	JJA-TMIN-NORMAL	MAM-PRCP-NORMAL	MAM-SNOW-NORMAL	MAM-TAVG-NORMAL	MAM-TMAX-NORMAL	MAM-TMIN-NORMAL	SON-PRCP-NORMAL	SON-SNOW-NORMAL	SON-TAVG-NORMAL	SON-TMAX-NORMAL	SON-TMIN-NORMAL
USW00023119	10.65		63.3	78.6	47.9	6.25		51.5	65.6	37.4	0.56		75.9	92.1	59.6	2.54		60.0	74.9	45.1	1.30		65.7	81.9	49.5
