## Supplemental Code for "Frequencies of house fly proto-Y chromosomes across populations are predicted by temperature heterogeneity within populations": CA-normals-monthly-1991-2020-2023-07-27T17-04-38.csv

STATION	DATE	MLY-PRCP-NORMAL	MLY-SNOW-NORMAL	MLY-TAVG-NORMAL	MLY-TMAX-NORMAL	MLY-TMIN-NORMAL
USW00023119	1	2.05		51.6	65.8	37.4
USW00023119	2	2.43		52	66.3	37.6
USW00023119	3	1.51		55.5	70.8	40.2
USW00023119	4	0.76		59.1	73.9	44.2
USW00023119	5	0.27		65.4	79.9	50.8
USW00023119	6	0.07		71.4	87.2	55.6
USW00023119	7	0.13		77.9	94.1	61.6
USW00023119	8	0.36		78.3	94.9	61.7
USW00023119	9	0.16		75.1	91.5	58.7
USW00023119	10	0.47		65.5	81.9	49.1
USW00023119	11	0.67		56.5	72.3	40.7
USW00023119	12	1.77		51	64.8	37.1
