## Supplemental Code for "Frequencies of house fly proto-Y chromosomes across populations are predicted by temperature heterogeneity within populations": female-freqs.tsv

Pop	tra	traTotal	traDMnotY	traDYM	traDnoM	traD	Total	traDfreq	Mfreq	MfreqIntraD	Myfreq	MYfreqIntraD
CA	23	23	14	2	1	17	40	0.425	0.400	0.9412	0.050	0.118
FL	32	32					32	0.000	0.000	NA	0.000	NA
GA	16	16			4	4	20	0.200	0.000	0.0000	0.000	0.000
KS	23	23			1	1	24	0.042	0.000	0.0000	0.000	0.000
NC	32	32					32	0.000	0.000	NA	0.000	NA
NE	28	28		2	2	4	32	0.125	0.063	0.5000	0.063	0.500
PA	21	21			2	2	23	0.087	0.000	0.0000	0.000	0.000
TN	35	35		7	5	12	47	0.255	0.149	0.5833	0.149	0.583
TX	32	32		1	4	5	37	0.135	0.027	0.2000	0.027	0.200
