## Supplemental Code for "Frequencies of house fly proto-Y chromosomes across populations are predicted by temperature heterogeneity within populations": FL-normals-annualseasonal-1991-2020-2023-07-27T17-12-08.csv

STATION	ANN-PRCP-NORMAL	ANN-SNOW-NORMAL	ANN-TAVG-NORMAL	ANN-TMAX-NORMAL	ANN-TMIN-NORMAL	DJF-PRCP-NORMAL	DJF-SNOW-NORMAL	DJF-TAVG-NORMAL	DJF-TMAX-NORMAL	DJF-TMIN-NORMAL	JJA-PRCP-NORMAL	JJA-SNOW-NORMAL	JJA-TAVG-NORMAL	JJA-TMAX-NORMAL	JJA-TMIN-NORMAL	MAM-PRCP-NORMAL	MAM-SNOW-NORMAL	MAM-TAVG-NORMAL	MAM-TMAX-NORMAL	MAM-TMIN-NORMAL	SON-PRCP-NORMAL	SON-SNOW-NORMAL	SON-TAVG-NORMAL	SON-TMAX-NORMAL	SON-TMIN-NORMAL
USW00012816	48.31	0.0	69.3	80.7	57.9	8.84	0.0	56.8	69.1	44.6	20.64	0.0	80.9	90.7	71.1	9.31	0.0	68.8	81.6	55.9	9.52	0.0	70.9	81.7	60.2
