## Supplemental Code for "Frequencies of house fly proto-Y chromosomes across populations are predicted by temperature heterogeneity within populations": FL-normals-monthly-1991-2020-2023-07-27T17-09-41.csv

STATION	DATE	MLY-PRCP-NORMAL	MLY-SNOW-NORMAL	MLY-TAVG-NORMAL	MLY-TMAX-NORMAL	MLY-TMIN-NORMAL
USW00012816	01	3.29	0.0	54.8	67.1	42.6
USW00012816	02	2.67	0.0	58.4	70.9	45.9
USW00012816	03	3.49	0.0	62.7	75.8	49.7
USW00012816	04	2.74	0.0	68.5	81.5	55.5
USW00012816	05	3.08	0.0	75.0	87.4	62.6
USW00012816	06	7.56	0.0	79.9	90.3	69.5
USW00012816	07	6.68	0.0	81.4	91.1	71.6
USW00012816	08	6.40	0.0	81.3	90.5	72.0
USW00012816	09	5.05	0.0	78.8	88.1	69.4
USW00012816	10	2.68	0.0	71.4	82.1	60.6
USW00012816	11	1.79	0.0	62.7	74.7	50.6
USW00012816	12	2.88	0.0	57.3	69.3	45.2
