## Supplemental Code for "Frequencies of house fly proto-Y chromosomes across populations are predicted by temperature heterogeneity within populations": GA-normals-annualseasonal-1991-2020-2023-07-27T17-25-22.csv

STATION	ANN-PRCP-NORMAL	ANN-SNOW-NORMAL	ANN-TAVG-NORMAL	ANN-TMAX-NORMAL	ANN-TMIN-NORMAL	DJF-PRCP-NORMAL	DJF-SNOW-NORMAL	DJF-TAVG-NORMAL	DJF-TMAX-NORMAL	DJF-TMIN-NORMAL	JJA-PRCP-NORMAL	JJA-SNOW-NORMAL	JJA-TAVG-NORMAL	JJA-TMAX-NORMAL	JJA-TMIN-NORMAL	MAM-PRCP-NORMAL	MAM-SNOW-NORMAL	MAM-TAVG-NORMAL	MAM-TMAX-NORMAL	MAM-TMIN-NORMAL	SON-PRCP-NORMAL	SON-SNOW-NORMAL	SON-TAVG-NORMAL	SON-TMAX-NORMAL	SON-TMIN-NORMAL
USW00053838	52.38		61.2	70.7	51.6	14.31		44.3	53.2	35.5	13.38		77.5	86.7	68.3	12.77		60.8	71.3	50.3	11.92		62.1	71.6	52.5
