## Supplemental Code for "Frequencies of house fly proto-Y chromosomes across populations are predicted by temperature heterogeneity within populations": GA-normals-monthly-1991-2020-2023-07-27T17-24-59.csv

STATION	DATE	MLY-PRCP-NORMAL	MLY-SNOW-NORMAL	MLY-TAVG-NORMAL	MLY-TMAX-NORMAL	MLY-TMIN-NORMAL
USW00053838	01	4.95		42.4	51.2	33.7
USW00053838	02	4.65		45.7	55.0	36.3
USW00053838	03	4.78		52.9	63.2	42.5
USW00053838	04	3.98		60.9	71.8	50.0
USW00053838	05	4.01		68.7	78.9	58.4
USW00053838	06	4.23		75.7	85.1	66.3
USW00053838	07	4.42		78.8	88.1	69.5
USW00053838	08	4.73		77.9	86.8	69.0
USW00053838	09	3.89		72.4	81.4	63.4
USW00053838	10	3.85		61.9	71.9	51.9
USW00053838	11	4.18		51.8	61.5	42.2
USW00053838	12	4.71		44.9	53.4	36.4
