## Supplemental Code for "Frequencies of house fly proto-Y chromosomes across populations are predicted by temperature heterogeneity within populations": KS-normals-annualseasonal-1991-2020-2023-07-27T17-25-54.csv

STATION	ANN-PRCP-NORMAL	ANN-SNOW-NORMAL	ANN-TAVG-NORMAL	ANN-TMAX-NORMAL	ANN-TMIN-NORMAL	DJF-PRCP-NORMAL	DJF-SNOW-NORMAL	DJF-TAVG-NORMAL	DJF-TMAX-NORMAL	DJF-TMIN-NORMAL	JJA-PRCP-NORMAL	JJA-SNOW-NORMAL	JJA-TAVG-NORMAL	JJA-TMAX-NORMAL	JJA-TMIN-NORMAL	MAM-PRCP-NORMAL	MAM-SNOW-NORMAL	MAM-TAVG-NORMAL	MAM-TMAX-NORMAL	MAM-TMIN-NORMAL	SON-PRCP-NORMAL	SON-SNOW-NORMAL	SON-TAVG-NORMAL	SON-TMAX-NORMAL	SON-TMIN-NORMAL
USC00144972	35.77	17.6	55.0	66.4	43.7	2.97	14.6	31.8	42.5	21.1	14.49	0.0	77.6	88.5	66.7	10.78	1.9	54.4	66.2	42.6	7.53	1.1	56.4	68.4	44.4
