## Supplemental Code for "Frequencies of house fly proto-Y chromosomes across populations are predicted by temperature heterogeneity within populations": KS-normals-monthly-1991-2020-2023-07-27T17-24-28.csv

STATION	DATE	MLY-PRCP-NORMAL	MLY-SNOW-NORMAL	MLY-TAVG-NORMAL	MLY-TMAX-NORMAL	MLY-TMIN-NORMAL
USC00144972	01	0.64	4.8	29.1	39.6	18.7
USC00144972	02	1.14	5.0	33.6	45.1	22.1
USC00144972	03	2.17	1.8	43.9	56.3	31.5
USC00144972	04	3.38	0.1	54.3	66.4	42.2
USC00144972	05	5.23	0.0	65.0	75.9	54.1
USC00144972	06	5.47	0.0	75.1	85.8	64.3
USC00144972	07	4.62	0.0	80.0	90.8	69.3
USC00144972	08	4.40	0.0	77.7	89.0	66.4
USC00144972	09	3.41	0.0	69.2	81.3	57.1
USC00144972	10	2.50	0.0	56.6	69.1	44.1
USC00144972	11	1.62	1.1	43.2	54.6	31.8
USC00144972	12	1.19	4.8	32.7	43.0	22.5
