## Supplemental Code for "Frequencies of house fly proto-Y chromosomes across populations are predicted by temperature heterogeneity within populations": NC-normals-annualseasonal-1991-2020-2023-07-27T17-28-03.csv

STATION	ANN-PRCP-NORMAL	ANN-SNOW-NORMAL	ANN-TAVG-NORMAL	ANN-TMAX-NORMAL	ANN-TMIN-NORMAL	DJF-PRCP-NORMAL	DJF-SNOW-NORMAL	DJF-TAVG-NORMAL	DJF-TMAX-NORMAL	DJF-TMIN-NORMAL	JJA-PRCP-NORMAL	JJA-SNOW-NORMAL	JJA-TAVG-NORMAL	JJA-TMAX-NORMAL	JJA-TMIN-NORMAL	MAM-PRCP-NORMAL	MAM-SNOW-NORMAL	MAM-TAVG-NORMAL	MAM-TMAX-NORMAL	MAM-TMIN-NORMAL	SON-PRCP-NORMAL	SON-SNOW-NORMAL	SON-TAVG-NORMAL	SON-TMAX-NORMAL	SON-TMIN-NORMAL
USW00013722	46.07	5.2	61.2	72.0	50.5	9.60	4.8	43.8	54.1	33.5	13.62	0.0	78.7	88.9	68.4	11.01	0.3	60.5	72.0	49.0	11.84	0.1	61.9	72.8	51.0
