## Supplemental Code for "Frequencies of house fly proto-Y chromosomes across populations are predicted by temperature heterogeneity within populations": NC-normals-monthly-1991-2020-2023-07-27T17-28-26.csv

STATION	DATE	MLY-PRCP-NORMAL	MLY-SNOW-NORMAL	MLY-TAVG-NORMAL	MLY-TMAX-NORMAL	MLY-TMIN-NORMAL
USW00013722	01	3.43	2.6	41.9	51.9	31.8
USW00013722	02	2.78	1.4	45.0	55.8	34.2
USW00013722	03	4.10	0.3	51.8	63.3	40.3
USW00013722	04	3.53	0.0	60.8	72.7	48.9
USW00013722	05	3.38	0.0	68.8	80.0	57.7
USW00013722	06	3.89	0.0	76.7	87.4	66.0
USW00013722	07	5.02	0.0	80.5	90.8	70.2
USW00013722	08	4.71	0.0	78.8	88.7	68.9
USW00013722	09	5.15	0.0	72.6	82.5	62.7
USW00013722	10	3.37	0.0	61.7	73.0	50.3
USW00013722	11	3.32	0.1	51.5	63.0	40.0
USW00013722	12	3.39	0.8	44.6	54.7	34.4
