## Supplemental Code for "Frequencies of house fly proto-Y chromosomes across populations are predicted by temperature heterogeneity within populations": NE-normals-monthly-1991-2020-2023-07-27T17-29-51.csv

STATION	DATE	MLY-PRCP-NORMAL	MLY-SNOW-NORMAL	MLY-TAVG-NORMAL	MLY-TMAX-NORMAL	MLY-TMIN-NORMAL
USW00014939	01	0.73	6.5	25.0	35.6	14.4
USW00014939	02	0.89	7.1	29.5	40.6	18.4
USW00014939	03	1.55	3.4	41.2	53.6	28.7
USW00014939	04	2.69	1.2	52.0	64.8	39.2
USW00014939	05	4.91	0.1	63.1	75.0	51.2
USW00014939	06	4.48	0.0	73.7	85.2	62.1
USW00014939	07	3.25	0.0	78.1	89.4	66.7
USW00014939	08	3.32	0.0	75.6	87.2	64.1
USW00014939	09	2.90	0.0	67.2	80.1	54.3
USW00014939	10	2.14	0.9	53.8	66.6	41.0
USW00014939	11	1.30	1.5	39.8	51.7	28.0
USW00014939	12	1.18	5.3	28.8	39.4	18.2
