## Supplemental Code for "Frequencies of house fly proto-Y chromosomes across populations are predicted by temperature heterogeneity within populations": PA-normals-monthly-1991-2020-2023-07-27T17-42-49.csv

STATION	DATE	MLY-PRCP-NORMAL	MLY-SNOW-NORMAL	MLY-TAVG-NORMAL	MLY-TMAX-NORMAL	MLY-TMIN-NORMAL
USC00368449	01	2.92	11.3	27.2	33.9	20.5
USC00368449	02	2.46	11.6	29.1	36.8	21.5
USC00368449	03	3.38	9.4	37.0	45.6	28.3
USC00368449	04	3.51	0.9	49.3	59.2	39.4
USC00368449	05	3.64	0.0	59.8	69.4	50.3
USC00368449	06	4.09	0.0	68.1	77.0	59.3
USC00368449	07	3.79	0.0	72.2	81.1	63.3
USC00368449	08	4.16	0.0	70.4	79.3	61.6
USC00368449	09	3.95	0.0	63.2	72.3	54.1
USC00368449	10	3.46	0.4	51.9	60.7	43.0
USC00368449	11	2.99	2.6	41.2	48.8	33.5
USC00368449	12	3.18	7.6	32.2	38.4	26.0
