## Supplemental Code for "Frequencies of house fly proto-Y chromosomes across populations are predicted by temperature heterogeneity within populations": TN-normals-monthly-1991-2020-2023-07-31T12-25-45.csv

STATION	DATE	MLY-PRCP-NORMAL	MLY-SNOW-NORMAL	MLY-TAVG-NORMAL	MLY-TMAX-NORMAL	MLY-TMIN-NORMAL
USW00013891	01	4.76	1.7	39.1	48.2	30.0
USW00013891	02	4.81	1.4	42.9	52.8	33.1
USW00013891	03	4.89	0.9	50.6	61.4	39.8
USW00013891	04	4.71	0.0	59.6	71.2	48.0
USW00013891	05	4.13	0.0	67.9	78.9	56.9
USW00013891	06	4.24	0.0	75.3	85.7	64.9
USW00013891	07	5.25	0.0	78.5	88.4	68.7
USW00013891	08	3.63	0.0	77.6	87.8	67.5
USW00013891	09	3.49	0.0	71.8	82.5	61.1
USW00013891	10	2.81	0.0	60.3	71.7	48.9
USW00013891	11	4.21	0.1	49.0	60.0	38.1
USW00013891	12	5.00	0.5	41.9	51.0	32.8
