## Supplemental Code for "Frequencies of house fly proto-Y chromosomes across populations are predicted by temperature heterogeneity within populations": TX-normals-monthly-1991-2020-2023-07-31T12-31-44.csv

STATION	DATE	MLY-PRCP-NORMAL	MLY-SNOW-NORMAL	MLY-TAVG-NORMAL	MLY-TMAX-NORMAL	MLY-TMIN-NORMAL
USW00003904	01	3.43		51.5	61.7	41.3
USW00003904	02	2.90		55.3	65.5	45.1
USW00003904	03	3.41		62.1	72.5	51.7
USW00003904	04	2.87		68.7	79.2	58.1
USW00003904	05	4.60		76.4	86.3	66.4
USW00003904	06	4.01		82.6	92.2	73.0
USW00003904	07	1.98		85.1	95.4	74.9
USW00003904	08	3.10		85.7	96.6	74.7
USW00003904	09	3.50		80.6	91.2	70.0
USW00003904	10	4.93		71.1	81.9	60.2
USW00003904	11	3.31		60.4	71.1	49.8
USW00003904	12	3.71		53.1	63.4	42.8
